# Aging-related olfactory loss is associated with olfactory stem cell transcriptional alterations in humans

**DOI:** 10.1101/2021.08.09.455538

**Authors:** Allison D. Oliva, Khalil Issa, Ralph Abi Hachem, David Jang, Rupali Gupta, E. Ashley Moseman, Hiroaki Matsunami, Bradley J. Goldstein

## Abstract

Presbyosmia, or aging related olfactory loss, occurs in a majority of humans over age 65 years, yet remains poorly understood, with no specific treatment options. The olfactory epithelium (OE) in the nasal fossa is the peripheral organ for olfaction, and is subject to acquired damage, suggesting a likely site of pathology in aging. OE basal stem cells reconstitute the neuroepithelium in response to cell loss under normal conditions. In aged OE, patches of respiratory-like metaplasia have been observed histologically, consistent with a failure in normal neuroepithelial homeostasis or repair. Accordingly, we have focused on identifying cellular and molecular changes in presbyosmic OE. Combining psychophysical testing with olfactory mucosa biopsy analysis, single cell RNA-sequencing (scRNA-seq), and human olfactory culture studies, we identified evidence for inflammation-associated changes in the OE stem cells of presbyosmic patients. The presbyosmic basal stem cells exhibited increased expression of genes involved in response to cytokines or stress, or the regulation of proliferation and differentiation. To facilitate further study of human OE stem cells, we developed an adult human basal cell culture model. Characterization of cultures using scRNA-seq confirmed maintenance of a reserve stem cell-like phenotype, and brief cytokine exposure in basal cell cultures resulted in increased expression of TP63, a transcription factor acting to prevent OE stem cell differentiation. Our data are consistent with a process by which aging-related inflammatory changes in OE stem cells may contribute to presbyosmia, via the disruption of normal epithelial homeostasis, suggesting that OE stem cells may represent a rational therapeutic target for restoration of olfaction.

**One Sentence Summary:** Single cell profiling suggests that inflammatory-associated olfactory epithelial stem cell dysfunction is associated with presbyosmia in humans.
