## Supplemental Table 2 for "Aging-related olfactory loss is associated with olfactory stem cell transcriptional alterations in humans"

### Sheet: Sheet1
Olfactory Receptor transcripts identified in biopsy samples reported here, n=6 subjects
OR10A2
OR10A3
OR10A4
OR10A6
OR10A7
OR10G3
OR10H1
OR10H5
OR10J1
OR10J5
OR10K1
OR10K2
OR10P1
OR10W1
OR10Z1
OR11A1
OR11G2
OR11H1
OR13A1
OR14A16
OR14I1
OR14J1
OR1A1
OR1C1
OR1D2
OR1I1
OR1J1
OR1J2
OR1K1
OR1L6
OR1M1
OR1N2
OR2A1
OR2A25
OR2A42
OR2A5
OR2AG1
OR2AG2
OR2AP1
OR2AT4
OR2B11
OR2C3
OR2F1
OR2F2
OR2G6
OR2H2
OR2I1P
OR2J2
OR2J3
OR2L2
OR2L3
OR2L5
OR2L8
OR2M2
OR2M3
OR2M4
OR2T1
OR2T12
OR2T29
OR2T4
OR2V1
OR2V2
OR2Z1
OR3A1
OR3A2
OR3A3
OR4C46
OR4D1
OR4D2
OR4D6
OR4D9
OR4E1
OR4F15
OR4F17
OR4F4
OR4F5
OR4F6
OR4K1
OR4K13
OR4K14
OR4K2
OR4K5
OR4Q3
OR51B5
OR51C1P
OR51E1
OR51E2
OR51G2
OR51L1
OR51V1
OR52A1
OR52A5
OR52B2
OR52E5
OR52H1
OR52I1
OR52I2
OR52K1
OR52N1
OR52N2
OR52N5
OR56A3
OR56A4
OR5A1
OR5A2
OR5AC2
OR5AK2
OR5AN1
OR5AR1
OR5AS1
OR5AU1
OR5B12
OR5B2
OR5D3P
OR5H1
OR5H14
OR5J2
OR5K1
OR5K4
OR5M1
OR5M10
OR5M3
OR5M9
OR5P3
OR5T1
OR5V1
OR6A2
OR6B1
OR6C1
OR6C2
OR6C3
OR6C4
OR6C6
OR6C70
OR6C75
OR6C76
OR6F1
OR6K3
OR6N2
OR6P1
OR6Y1
OR7A10
OR7A17
OR7A5
OR7C1
OR7D2
OR7D4
OR7E24
OR8A1
OR8B3
OR8B8
OR8D1
OR8D4
OR8G1
OR8G5
OR8H1
OR8H2
OR8J1
OR8J3
OR8K3
OR8K5
OR9A4
OR9G1
OR9G4
OR9I1
OR9K2
OR9Q2
